# Virophages and retrotransposons colonize the genomes of a heterotrophic flagellate

**DOI:** 10.1101/2020.11.30.404863

**Authors:** Thomas Hackl, Sarah Duponchel, Karina Barenhoff, Alexa Weinmann, Matthias G. Fischer

**Author notes:** Correspondence to Matthias G. Fischer, **Email:**.

## Abstract

Virophages can parasitize giant DNA viruses and may provide adaptive anti-giant-virus defense in unicellular eukaryotes. Under laboratory conditions, the virophage mavirus integrates into the nuclear genome of the marine flagellate *Cafeteria burkhardae* and reactivates upon superinfection with the giant virus CroV. In natural systems, however, the prevalence and diversity of host-virophage associations has not been systematically explored. Here, we report dozens of integrated virophages in four globally sampled *C. burkhardae* strains that constitute up to 2% of their host genomes. These <u>e</u>ndogenous <u>ma</u>virus-<u>l</u>ike <u>e</u>lements (EMALEs) separated into eight types based on GC-content, nucleotide similarity, and coding potential and carried diverse promoter motifs implicating interactions with different giant viruses. Between host strains, some EMALE insertion loci were conserved indicating ancient integration events, whereas the majority of insertion sites were unique to a given host strain suggesting that EMALEs are active and mobile. Furthermore, we uncovered a unique association between EMALEs and a group of tyrosine recombinase retrotransposons, revealing yet another layer of parasitism in this nested microbial system. Our findings show that virophages are widespread and dynamic in wild *Cafeteria* populations, supporting their potential role in antiviral defense in protists.
