## Supplemental Tables for "Virophages and retrotransposons colonize the genomes of a heterotrophic flagellate"

### Sheet: Table S1 EMALE statistics
EMALE ID	Host genome ID	Contig ID	Contig start	Contig end	Length (bp)	Approximate start	Approximate end	Terminal inverted repeat	EMALE type	Type species	Ngaro ID	Ngaro length (bp)	EMALE length without Ngaro	EMALE type score
BVI_001A	BVI	BVI_c001	229814	248770	18957	FALSE	FALSE	TRUE	EMALE05	TRUE				10541.6
BVI_001B	BVI	BVI_c001	1521600	1533563	11964	TRUE	FALSE	FALSE	EMALE05	FALSE				6308.2
BVI_002	BVI	BVI_c002	456068	476650	20583	FALSE	FALSE	TRUE	EMALE04	FALSE				6028.6
BVI_004	BVI	BVI_c004	949348	960280	10933	TRUE	FALSE	FALSE	EMALE01	FALSE				4668
BVI_005	BVI	BVI_c005	182279	197889	15611	FALSE	FALSE	TRUE	EMALE08	TRUE				9258.7
BVI_008A	BVI	BVI_c008	142430	169249	26820	FALSE	FALSE	TRUE	EMALE01	FALSE	CbBV_c008_Ngaro2	6023	20797	9488.4
BVI_008B	BVI	BVI_c008	740904	749805	8902	TRUE	FALSE	FALSE	EMALE05	FALSE				3430.5
BVI_015	BVI	BVI_c015	1	12286	12286	FALSE	TRUE	FALSE	EMALE01	FALSE				6412.6
BVI_016	BVI	BVI_c016	1	22417	22417	FALSE	TRUE	FALSE	EMALE04	FALSE	CbBV_c016_Ngaro1	6385	16032	7467.6
BVI_023A	BVI	BVI_c023	18774	38373	19600	FALSE	FALSE	TRUE	EMALE05	FALSE				9766.8
BVI_023B	BVI	BVI_c023	473218	477792	4575	TRUE	FALSE	FALSE	EMALE05	FALSE				2175.3
BVI_029	BVI	BVI_c029	6988	32987	26000	FALSE	FALSE	TRUE	EMALE06	FALSE	CbBV_c029_Ngaro1	6386	19614	9341.2
BVI_034	BVI	BVI_c034	1	8085	8085	FALSE	TRUE	FALSE	EMALE05	FALSE				3783
BVI_035	BVI	BVI_c035	1	5246	5246	FALSE	TRUE	FALSE	EMALE07	FALSE				1788.8
BVI_048	BVI	BVI_c048	286801	293076	6276	TRUE	FALSE	FALSE	EMALE05	FALSE				1488.5
BVI_050	BVI	BVI_c050	276956	277863	908	TRUE	FALSE	FALSE	inconclusive	FALSE				64.3
BVI_053	BVI	BVI_c053	1	9629	9629	FALSE	TRUE	FALSE	EMALE04	FALSE	CbBV_c053_Ngaro1	6385	3244	557.3
BVI_055A	BVI	BVI_c055	107347	131335	23989	FALSE	FALSE	TRUE	EMALE02	FALSE	CbBV_c055A_Ngaro1	6385	17604	8269.4
BVI_055B	BVI	BVI_c055	198125	217973	19849	FALSE	FALSE	TRUE	EMALE04	TRUE				11058
BVI_056	BVI	BVI_c056	8612	28426	938	FALSE	FALSE	TRUE	EMALE03	FALSE				6951
BVI_058	BVI	BVI_c058	11508	30455	18948	FALSE	FALSE	TRUE	EMALE06	TRUE				10020.9
BVI_062	BVI	BVI_c062	1	12019	12019	FALSE	TRUE	FALSE	EMALE04	FALSE	CbBV_c062_Ngaro1	6386	5633	131.7
BVI_069	BVI	BVI_c069	137258	164065	26808	FALSE	FALSE	TRUE	EMALE01	FALSE	CbBV_c069_Ngaro1	6387	20421	9833.7
BVI_074	BVI	BVI_c074	142815	155221	12407	TRUE	FALSE	FALSE	EMALE04	FALSE				5905.6
BVI_086	BVI	BVI_c086	1	8058	8058	FALSE	TRUE	FALSE	EMALE05	FALSE				1772.6
BVI_088	BVI	BVI_c088	1	20535	20535	FALSE	TRUE	FALSE	EMALE05	FALSE				7026.9
BVI_090	BVI	BVI_c090	1	4485	4485	FALSE	TRUE	FALSE	EMALE05	FALSE				2049.7
BVI_092	BVI	BVI_c092	1	8942	8942	FALSE	TRUE	FALSE	EMALE05	FALSE				4417.7
BVI_094A	BVI	BVI_c094	1	11585	11585	FALSE	TRUE	FALSE	EMALE05	FALSE				4921.5
BVI_094B	BVI	BVI_c094	58505	75124	16620	TRUE	FALSE	FALSE	EMALE01	FALSE				8579.4
BVI_096A	BVI	BVI_c096	1	2135	2135	FALSE	TRUE	FALSE	EMALE04	FALSE				714.2
BVI_096B	BVI	BVI_c096	14172	40501	26330	FALSE	FALSE	TRUE	EMALE04	FALSE	CbBV_c096_Ngaro1	5903	20427	10350.5
BVI_096C	BVI	BVI_c096	62835	71110	8276	TRUE	FALSE	FALSE	EMALE04	FALSE				2782.3
BVI_099	BVI	BVI_c099	52081	63053	10973	TRUE	FALSE	FALSE	EMALE05	FALSE				4291.9
BVI_101	BVI	BVI_c101	11247	30678	19432	FALSE	FALSE	TRUE	EMALE03	FALSE				10908.5
BVI_103	BVI	BVI_c103	54040	58484	4445	TRUE	FALSE	FALSE	EMALE04	FALSE				963.3
BVI_104	BVI	BVI_c104	1	6813	6813	FALSE	TRUE	FALSE	EMALE01	FALSE				775.4	Note: BVI_104 was mistakenly annotated as an EMALE04 for the analyses shown in this paper. This mistake will be corrected before final publication and has no effect on the conclusions and implications of the study.
BVI_109	BVI	BVI_c109	28118	40126	12009	TRUE	FALSE	FALSE	EMALE05	FALSE				4976.4
BVI_112	BVI	BVI_c112	1	14014	14014	FALSE	TRUE	FALSE	EMALE05	FALSE				6497.7
BVI_113	BVI	BVI_c113	13051	33310	20260	TRUE	FALSE	FALSE	EMALE04	FALSE	CbBV_c113_Ngaro2	6430	13830	6732.7
BVI_115	BVI	BVI_c115	12368	30912	18545	TRUE	TRUE	FALSE	EMALE01	FALSE	CbBV_c115_Ngaro1	8913	9632	5268.7
BVI_116A	BVI	BVI_c116	1	17758	17758	FALSE	TRUE	FALSE	EMALE01	FALSE				10014.9
BVI_116B	BVI	BVI_c116	18506	30851	12346	TRUE	FALSE	FALSE	EMALE05	FALSE				4882.5
BVI_120	BVI	BVI_c120	1	15188	15188	FALSE	TRUE	FALSE	EMALE04	FALSE				7649.5
BVI_122	BVI	BVI_c122	1	16153	16153	FALSE	TRUE	FALSE	EMALE04	FALSE				7608.6
BVI_123	BVI	BVI_c123	13294	26019	12726	TRUE	FALSE	FALSE	EMALE04	FALSE				6176.9
BVI_131	BVI	BVI_c131	12563	22464	9902	TRUE	FALSE	FALSE	EMALE01	FALSE				3207.1
BVI_138	BVI	BVI_c138	15141	18213	3073	TRUE	FALSE	FALSE	EMALE06	FALSE				630.9
BVI_141	BVI	BVI_c141	7038	16311	9274	TRUE	FALSE	FALSE	EMALE01	FALSE				4532
BVI_145	BVI	BVI_c145	1	15318	15318	FALSE	FALSE	FALSE	EMALE01	FALSE				5334.6
BVI_150	BVI	BVI_c150	1	9780	9780	FALSE	TRUE	FALSE	EMALE06	FALSE				4424.6
BVI_151	BVI	BVI_c151	5492	13760	8269	TRUE	FALSE	FALSE	EMALE04	FALSE				3143.3
BVI_152	BVI	BVI_c152	1	13700	13700	FALSE	FALSE	FALSE	EMALE07	FALSE	CbBV_c152_Ngaro3	6171	7529	1810.6
BVI_162	BVI	BVI_c162	1	2882	2882	FALSE	TRUE	FALSE	EMALE07	FALSE				202.7
BVI_170	BVI	BVI_c170	1	5094	5094	FALSE	TRUE	FALSE	EMALE07	FALSE				2228.8
Cflag_009	Cflag	Cflag_c009	537256	567261	30005	TRUE	FALSE	FALSE	EMALE05	FALSE	CbCf_c009_Ngaro2	6022	23983	7914.1
Cflag_015	Cflag	Cflag_c015	1	21370	21369	FALSE	TRUE	FALSE	EMALE06	FALSE	CbCf_c015_Ngaro1	6390	14979	7400.7
Cflag_016	Cflag	Cflag_c016	1	13631	13630	FALSE	TRUE	FALSE	EMALE05	FALSE				4998.1
Cflag_017A	Cflag	Cflag_c017	115047	136531	21484	FALSE	FALSE	TRUE	EMALE05	FALSE				7181.5
Cflag_017B	Cflag	Cflag_c017	137278	158588	21310	FALSE	FALSE	TRUE	EMALE01	TRUE				12131.2
Cflag_017C	Cflag	Cflag_c017	253252	272677	19425	FALSE	FALSE	TRUE	EMALE03	FALSE				10938.2
Cflag_024	Cflag	Cflag_c024	319177	326523	7346	TRUE	FALSE	FALSE	EMALE05	FALSE				1928
Cflag_025	Cflag	Cflag_c025	1	14704	14703	FALSE	FALSE	FALSE	EMALE05	FALSE				5332.6
Cflag_040	Cflag	Cflag_c040	85930	112695	26765	FALSE	FALSE	TRUE	EMALE05	FALSE	CbCf_c040_Ngaro1	6408	20357	6738.4
Cflag_054	Cflag	Cflag_c054	187652	193667	6015	TRUE	FALSE	FALSE	EMALE05	FALSE				2846.2
Cflag_070	Cflag	Cflag_c070	1	4854	4853	FALSE	TRUE	FALSE	EMALE01	FALSE				2504.8
Cflag_078	Cflag	Cflag_c078	1	12781	12780	FALSE	TRUE	FALSE	EMALE06	FALSE				2176.4
Cflag_083	Cflag	Cflag_c083	1	3348	3347	FALSE	TRUE	FALSE	EMALE03	FALSE				581.5
Cflag_100	Cflag	Cflag_c100	1	9319	9318	FALSE	TRUE	FALSE	EMALE05	FALSE				3695.4
Cflag_109	Cflag	Cflag_c109	1	22011	22010	FALSE	TRUE	FALSE	EMALE05	FALSE	CbCf_c109_Ngaro1	6385	15625	5569.7
Cflag_131	Cflag	Cflag_c131	15173	47716	32543	FALSE	FALSE	TRUE	EMALE03	FALSE	CbCf_c131A_Ngaro1,CbCf_c131B_Ngaro1	12744	19799	7214.5
Cflag_151	Cflag	Cflag_c151	35085	60260	25175	FALSE	FALSE	TRUE	EMALE06	FALSE	CbCf_c151_Ngaro3	6168	19007	6657.8
Cflag_155	Cflag	Cflag_c155	1	10338	10337	FALSE	TRUE	FALSE	EMALE01	FALSE				5359
Cflag_157	Cflag	Cflag_c157	1	12135	12134	FALSE	TRUE	FALSE	EMALE05	FALSE				6585.4
Cflag_171	Cflag	Cflag_c171	1	11698	11697	FALSE	TRUE	FALSE	EMALE05	FALSE				6115.2
Cflag_178	Cflag	Cflag_c178	33265	40843	7578	TRUE	FALSE	FALSE	EMALE05	FALSE				2491.2
Cflag_187	Cflag	Cflag_c187	26977	35242	8265	TRUE	FALSE	FALSE	EMALE05	FALSE				2857.1
Cflag_196	Cflag	Cflag_c196	1	25900	25899	FALSE	TRUE	FALSE	EMALE06	FALSE	CbCf_c196_Ngaro4	6678	19221	9428.6
Cflag_198	Cflag	Cflag_c198	1	12348	12347	FALSE	TRUE	FALSE	EMALE06	FALSE				5364.9
Cflag_200	Cflag	Cflag_c200	1	18827	18826	FALSE	TRUE	FALSE	EMALE05	FALSE				9258.7
Cflag_203	Cflag	Cflag_c203	13647	26175	12528	TRUE	FALSE	FALSE	EMALE05	FALSE				6236.9
Cflag_214	Cflag	Cflag_c214	8385	22723	14338	TRUE	FALSE	FALSE	EMALE05	FALSE	CbCf_c214_Ngaro1	6401	7937	2778.6
Cflag_215	Cflag	Cflag_c215	7119	19320	12201	FALSE	FALSE	TRUE	EMALE04	FALSE	CbCf_c215_Ngaro2	437	11764	4200.1
Cflag_257	Cflag	Cflag_c257	1	2571	2570	FALSE	TRUE	FALSE	EMALE01	FALSE				959.6
E4-10_001	E4-10	E410P_c001	114217	146948	32731	FALSE	FALSE	TRUE	EMALE07	TRUE	CbEa_c001A_Ngaro2,CbEa_c001B_Ngaro2	12902	19829	13356.1
E4-10_008	E4-10	E410P_c008	753628	771903	18275	FALSE	FALSE	TRUE	EMALE02	TRUE				9939
E4-10_011	E4-10	E410P_c011	647069	652295	5226	TRUE	FALSE	FALSE	EMALE05	FALSE				1808
E4-10_023	E4-10	E410P_c023	380436	400087	18769	FALSE	FALSE	TRUE	EMALE06	FALSE				7181
E4-10_051	E4-10	E410P_c051	207756	219420	11664	TRUE	FALSE	FALSE	EMALE08	FALSE				2604.5
E4-10_053	E4-10	E410P_c053	155867	175706	19839	FALSE	FALSE	TRUE	EMALE05	FALSE				9492.6
E4-10_059	E4-10	E410P_c059	1	9480	9479	FALSE	TRUE	FALSE	EMALE05	FALSE				2694.2
E4-10_065	E4-10	E410P_c065	1	7354	7353	FALSE	TRUE	FALSE	EMALE04	FALSE				1280.8
E4-10_069	E4-10	E410P_c069	142049	152384	10335	TRUE	FALSE	FALSE	EMALE06	FALSE				5107.1
E4-10_086	E4-10	E410P_c086	39694	60335	20641	FALSE	FALSE	TRUE	EMALE01	FALSE				10931.3
E4-10_105	E4-10	E410P_c105	6148	7908	1760	TRUE	TRUE	FALSE	EMALE04	FALSE				797.8
E4-10_112	E4-10	E410P_c112	21986	48841	26855	FALSE	FALSE	TRUE	EMALE01	FALSE	CbEa_c112_Ngaro2	6430	20425	9510.1
E4-10_131	E4-10	E410P_c131	1	20661	20660	FALSE	TRUE	FALSE	EMALE06	FALSE				9323.3
E4-10_133	E4-10	E410P_c133	10028	30042	20014	FALSE	FALSE	TRUE	EMALE05	FALSE				9284.1
E4-10_142	E4-10	E410P_c142	3490	6410	2920	TRUE	TRUE	FALSE	EMALE04	FALSE				660.9
E4-10_148	E4-10	E410P_c148	22850	25698	2848	TRUE	FALSE	FALSE	EMALE03	FALSE				960
E4-10_161	E4-10	E410P_c161	1	19532	19531	FALSE	TRUE	FALSE	EMALE06	FALSE	CbEa_c161_Ngaro1	6382	13149	5896.7
E4-10_168	E4-10	E410P_c168	4443	19004	14561	TRUE	FALSE	FALSE	EMALE04	FALSE				4498.5
E4-10_173	E4-10	E410P_c173	5103	16671	11568	TRUE	FALSE	FALSE	EMALE05	FALSE				5977.1
E4-10_174	E4-10	E410P_c174	8332	16351	8019	TRUE	FALSE	FALSE	EMALE05	FALSE				2866.8
E4-10_175	E4-10	E410P_c175	1	4181	4180	FALSE	TRUE	FALSE	EMALE06	FALSE				1340.2
E4-10_177	E4-10	E410P_c177	4921	15318	10397	TRUE	FALSE	FALSE	EMALE05	FALSE				4601
E4-10_186	E4-10	E410P_c186	10337	13730	3393	TRUE	FALSE	FALSE	EMALE01	FALSE				1927
E4-10_191	E4-10	E410P_c191	1	7372	7371	FALSE	TRUE	FALSE	EMALE05	FALSE				1956.9
E4-10_201	E4-10	E410P_c201	5622	11511	5889	TRUE	FALSE	FALSE	EMALE07	FALSE				629.6
E4-10_208	E4-10	E410P_c208	1	804	803	FALSE	TRUE	FALSE	inconclusive	FALSE				23.1
E4-10_214	E4-10	E410P_c214	1	2390	2389	FALSE	TRUE	FALSE	EMALE07	FALSE				274.1
RCC970_016A	RCC970	RCC970_c016	142111	161548	19437	FALSE	FALSE	TRUE	EMALE03	TRUE				10948.8
RCC970_016B	RCC970	RCC970_c016	256113	276264	20151	FALSE	FALSE	TRUE	EMALE01	FALSE				11049.5
RCC970_016C	RCC970	RCC970_c016	1	2868	2867	FALSE	TRUE	FALSE	EMALE06	FALSE				932.2
RCC970_025	RCC970	RCC970_c025	171871	191876	20005	FALSE	FALSE	TRUE	EMALE05	FALSE				7184
RCC970_029	RCC970	RCC970_c029	21742	41994	20252	FALSE	FALSE	TRUE	EMALE05	FALSE				8786.1
RCC970_030	RCC970	RCC970_c030	219152	236399	17247	TRUE	FALSE	FALSE	EMALE07	FALSE	CbRC_c030_Ngaro1	5944	11303	3173.8
RCC970_046	RCC970	RCC970_c046	186318	191761	5443	TRUE	FALSE	FALSE	EMALE05	FALSE				674.3
RCC970_057	RCC970	RCC970_c057	157374	161565	4191	TRUE	FALSE	FALSE	EMALE01	FALSE				1810.2
RCC970_095	RCC970	RCC970_c095	78113	97464	19351	FALSE	FALSE	TRUE	EMALE06	FALSE				9199.8
RCC970_107	RCC970	RCC970_c107	96391	109388	12997	TRUE	FALSE	FALSE	EMALE05	FALSE				6314.3
RCC970_122	RCC970	RCC970_c122	4093	9565	5472	FALSE	FALSE	TRUE	EMALE04	FALSE				1625.3
RCC970_147	RCC970	RCC970_c147	64108	74565	10457	TRUE	FALSE	FALSE	EMALE07	FALSE	CbRC_c147_Ngaro1	6210	4247	393.4
RCC970_188	RCC970	RCC970_c188	39577	55162	15586	TRUE	FALSE	FALSE	EMALE05	FALSE	CbRC_c188_Ngaro1	6387	9169	26.2
RCC970_236A	RCC970	RCC970_c236	1	15155	15154	FALSE	TRUE	FALSE	EMALE05	FALSE				6156.2
RCC970_236B	RCC970	RCC970_c236	15935	35846	19911	TRUE	FALSE	FALSE	EMALE01	FALSE				10763.2
RCC970_246	RCC970	RCC970_c246	1	14904	14903	FALSE	TRUE	FALSE	EMALE07	FALSE	CbRC_c246_Ngaro2	6018	8885	2546.8
RCC970_276	RCC970	RCC970_c276	1	22943	22942	FALSE	TRUE	FALSE	EMALE06	FALSE	CbRC_c276_Ngaro1	6389	16553	7942.6
RCC970_297	RCC970	RCC970_c297	15919	22501	6582	TRUE	FALSE	FALSE	EMALE05	FALSE				1997.6
RCC970_307	RCC970	RCC970_c307	6509	21616	15107	TRUE	FALSE	FALSE	EMALE05	FALSE				6437.7
RCC970_322	RCC970	RCC970_c322	1	13885	13884	FALSE	TRUE	FALSE	EMALE07	FALSE	CbRC_c322_Ngaro3	6167	7718	1931.8
RCC970_325	RCC970	RCC970_c325	1	12590	12589	FALSE	TRUE	FALSE	EMALE06	FALSE				3041.5
RCC970_337	RCC970	RCC970_c337	11327	16393	5066	TRUE	FALSE	FALSE	EMALE05	FALSE				2237.8
RCC970_342	RCC970	RCC970_c342	10933	15314	4381	TRUE	FALSE	FALSE	EMALE07	FALSE				872
RCC970_347	RCC970	RCC970_c347	1	8775	8774	FALSE	TRUE	FALSE	EMALE05	FALSE	CbRC_c347_Ngaro2	6442	2332	970.5
RCC970_350	RCC970	RCC970_c350	7193	13096	5903	TRUE	FALSE	FALSE	EMALE06	FALSE				2530.8
RCC970_385	RCC970	RCC970_c385	1	9026	9025	FALSE	TRUE	FALSE	EMALE03	FALSE	CbRC_c385_Ngaro1	6285	2740	568.8
RCC970_391	RCC970	RCC970_c391	1628	8405	6777	TRUE	TRUE	FALSE	EMALE03	FALSE	CbRC_c391_Ngaro1	3466	3311	518.8

### Sheet: Table S2 EMALE int. sites
EMALE ID	EMALE type	Orthologous EMALE integration sites				Genomic contig(s) with best hit to homologous flanking regions				Target site duplication	Orthologous EMALE(s) with identical integration site	Comments	Corresponding figure	Genomic context of EMALE integration site	Annotation of host gene at integration site
		BVI	Cflag	E4-10	RCC970	BVI	Cflag	E4-10	RCC970
BVI_008A	EMALE01	+	-	-	-	c008	c032	c078	c040	CTGC		non-repetitive flanking regions		gene/exon	ankyrin-repeat containing protein
BVI_069	EMALE01	+	?	-	-	c069	c078	c072	c065	TTGT		repetitive block about 1.8 kb from one integration site; contig with homologous region in Cflag_c078 terminates exactly at TSD		right after last exon (likely UTR)	General transcription and DNA repair factor II
Cflag_017B	EMALE01	+	+	+	+	c036, c116	c017	c048, c186	c016, c083, c236	CACC	BVI_141, E4-10_186, RCC970_016B	non-repetitive flanking regions; BVI may be heterozygous for the double EMALE Cflag_017A/B (empty BVI_c036, double EMALE in BVI_c116); empty site in E4-10_c048, but E4-10_c186 contains the downstream flanking sequence and a truncated EMALE01 homologous to Cflag_017B; RCC970_c016 contains the homologous EMALE01 RCC970_016B with the downstream flanking region but different upstream host sequence, R…		no empty site
E4-10_086	EMALE01	-	+	+	-	c038	c118, c257	c086	c155	CTTCG	Cflag_257	non-repetitive flanking regions; Cflag may be heterozygous (empty site in Cflag_c118, partial EMALE in Cflag_c257)		intergenic
E4-10_112	EMALE01	-	-	+	-	c038	c010	c112	c299	GAGGCA		direct and inverted repeats in flanking regions, multiple hits in all strains.		gene/intron	receptor-interacting serine/threonine recombinase
RCC970_016B	EMALE01	+	+	+	+	c036, c040, c141	c017, c174	c048, c083, c186	c016, c236	CACC	BVI_141, Cflag_017B, E4-10_186	non-repetitive flanking regions; BVI_c036 has only the upstream flanking region and BVI_c040 has only the downstream flanking region, both starting at the exact EMALE integration site. BVI_c141 is a short contig with a partial EMALE and upstream flanking region that match perfectly to RCC970_016B. The situation in E4-10 is similar to BVI: upstream flanking region in contig E4-10_c048, downstream …	yes	no empty site
BVI_055A	EMALE02	+	-	-	-	c055	c186	c073	c038	ATC		direct repeat in immediate upstream flanking region		gene/exon	Plasma membrane proteolipid3
E4-10_008	EMALE02	-	-	+	-	c007	c008	c008	c296	GGCG		small repetitive area in downstream flanking region; only small homologous host region in Cflag_c008		gene/exon	Kinesin light chain
BVI_056	EMALE03	+	-	-	-	c056	c028	c014, c209	c019	GCAGT		repetitive block about 5 kb upstream of integration site		intergenic	next to ankyrin-repeat containing protein
BVI_101	EMALE03	+	+	-	+	c101, c036	c017	c048; c151	c016	CTCGC	Cflag_017C, RCC970_016A	low complexity region about 10 kb downstream of integration site; empty paralogous site in a 6.5 kb long direct repeat of BVI_c036; homologous to EMALEs Cflag_017C and RCC970_016A; empty homologous sites in E4-10_c151 and in a 6.5 kb long direct repeat of E4-10_c048;		right after last exon (likely UTR)	hypothetical protein
Cflag_017C	EMALE03	+	+	-	+	c101, c036	c017	c048; c151	c016	CTCGC	BVI_101, RCC970_016A	see BVI_101		right after last exon (likely UTR)	hypothetical protein
Cflag_131	EMALE03	-	+	?	-	-	c131	c208	-	GGGA		EMALE containing double Ngaro type 1, inserted into a Ngaro type 4. Complex direct repeats and low complexity regions upstream and downstream of integration site. Partial EMALE with downstream flanking site at start of Cflag_c083. E4-10_c208 contains upstream flanking site with a partial 5'TIR of EMALE Cflag_131.	yes	inconclusive
RCC970_016A	EMALE03	+	+	-	+	c101, c036	c017	c048; c151	c016	CTCGC	BVI_101, Cflag_017C	see BVI_101		right after last exon (likely UTR)	hypothetical protein
BVI_002	EMALE04	+	-	-	-	c002	c001	c007	c051	CGG		non-repetitive flanking regions		gene/exon	Ubiquitin-protein ligase
BVI_055B	EMALE04	+	-	-	-	c055 + more	c039 + more	c003 + more	c095 + more	CCT		direct repeats in upstream and downstream flanking regions, insertion in reverse transcriptase ORFs and proximity to Ngaro elements. Multiple hits in all host strains.		gene/exon	hypothetical protein - repetitive
BVI_096B	EMALE04	+	-	-	-	c096, c103	c040	c097; c134	c312	not determined		no immediate repeats in flanking regions; empty paralogous site in BVI_c103; transition to truncated EMALE TIRs at termini of contig BVI_c120 and others.		gene/intron	GPI mannosyltransferase
Cflag_215	EMALE04	-	+	-	-	c034 + more	c215, c156 + more	c018 + more	c071 + more	ACAGC[C/G]		embedded in repetitive DNA blocks; Cflag_c215 is repeated in Cflag_c156. Multiple hits in all host strains. Single nucleotide mismatch in TSD (ACAGC[C/G]).		intergenic	but inside Ankyrin-repeat protein tandem cluster
RCC970_122	EMALE04	-	-	-	+	c012	c052	c045	c122	not determined		Short contig that is repeated several times. Separate hits to upstream and downstream flanking regions in all host strains. Multiple hits to downstream flanking regions.		gene/exon	hypothetical protein
BVI_001	EMALE05	+	-	-	-	c001	c029	c002	c080	GCTCT		integration site in 2 kb long direct repeat		gene/exon	sterigmatocystin biosynthesis fatty acid synthase subunit
BVI_023A	EMALE05	+	+	-	+	c023	c009	c035	c030, c029, c246	GAGCT	Cflag_009, RCC970_030	multiple hits to region about 6 kb downstream of integration; possible recombination/misassembly events with other EMALEs, e.g. RCC970_029, RCC970_030. Homologous EMALE in Cflag_c009, but with Ngaro insertion and different EMALE sequence between Ngaro and host sequence, possibly Ngaro-based recombination or chimeric assembly.		inconclusive
Cflag_017A	EMALE05	-	+	-	+	c036, c141	c017	c048, c186	c083, c016	CAA	RCC970 contig 083	non-repetitive flanking regions; downstream flanking region also found on BVI_c141, E4-10_c186, and RCC970_c016 that have a different EMALE at almost the same position. RCC970_c083 matches in the upstream flanking region and also contains about 1.4 kb of the same EMALE TIR, but is then interrupted by a Ngaro 1 insertion until the contig end.	?	right after last exon (likely UTR)	right after Cflag_017B, which sits in exon (Apoptosis-inducing factor homolog)
Cflag_040	EMALE05	+	+	-	+	c086, c048 + more	c040 + more	c031 + more	c188, + more	GAAAG	BVI_048, BVI_086, RCC970_188	inserted in repetitive and low complexity regions; multiple hits in all host strains. BVI_c086, BVI_c170 and BVI_c040 contain partially homologous EMALEs (5'end, 5'end and 3'end, respectively) in the same repetitive region. RCC970_c188 matches downstream flanking region and part of the EMALE, but terminates after Ngaro insertion.		right after last exon (likely UTR)	Ankyrin repeat
E4-10_053	EMALE05	-	+	+	-	c064	c157, c006, c200	c053	c085, c274	ATGAC	Cflag_157	Only a short direct repeat in downstream flanking region. Cflag_c157 has a homologous EMALE at one terminus, and the emtpy integration site the other terminus. Cflag_c200 has homologous EMALE and downstream flanking regions.		gene/exon	hypothetical protein
E4-10_133	EMALE05	-	-	+	-	c034	c030	c018, c133	c032	CAC		non-repetitive flanking regions, but short contig (33.5 kb); empty homologous site in E4-10_018	perhaps	gene/exon	hypothetical protein
RCC970_025	EMALE05	-	+	-	+	c009, c004, c024, c045	c024, c016, c002	c013, c015, c003	c025	GGT	Cflag_016	low complexity region about 7 kb upstream of integration site; upstream flanking region in BVI_c004 followed by partial EMALE01, in BVI_c024 that terminates shortly before the integration site, in BVI_c045, in Cflag_c002, in Cflag_c016 with homologous partial EMALE05, in E4-10_c015, in E4-10_c003 that terminates shortly before the integration site, and in RCC970_c008; downstream flanking region i…		gene/exon	Glycine-tRNA ligase beta subunit
RCC970_029	EMALE05	+	+	-	+	c023, c090, c095, c035	c054, c226, c009	c001, c035, c039	c029, c314, c021	not determined	BVI_090, Cflag_054	repetitive block immediately upstream of integration site; upstream flanking region in BVI_c005, E4-10_c001, RCC970_c314, also in BVI_c090 and Cflag_c054 with homologous partial EMALE05s; downstream flanking region and homologous EMALE05 in BVI_023 (but 2.7 kb non-matching region around integration site and several indels in the EMALE), further downstream flanking regions in BVI_c035, BVI_c095, C…		inconclusive	next to ankyrin-repeat containing protein
BVI_029	EMALE06	+	+	+	+	c029	c015	c069	c095	CGC?	Cflag_015, E4-10_069, RCC970_095	direct and inverted repeats in flanking regions. Downstream flanking region and homologous partial EMALE06s in Cflag_c015 and E4-10_c069. Upstream flanking region with homologous partial EMALE06 in RCC970_c276. Homologous to EMALE06 RCC970_095 but without the Ngaro.		no empty site
BVI_058	EMALE06	+	-	-	-	c043, c058	c003	c009, c038	c023	C[G/A]AGACCTG		no immediate repeats in flanking regions; empty paralogous site in BVI_c043	perhaps	gene/exon	Glyoxylate reductase
Cflag_151	EMALE06	+	+	+	+	c095, c107, c150	c151, c128, c009	c138, c175, c035 + more	c237 + more, c325	not determined	BVI_150, E4-10_175, RCC970_325	Repeat block in upstream flanking regions. About 5.7 kb of the downstream flanking region is present in more than one copy, e.g. in BVI_c095, BVI_c107, Cflag_c128, Cflag_c009; partial homologous EMALE06 and downstream flanking region in BVI_c150 and E4-10_c175; partial homologous EMALE06 and upstream flanking region in RCC970_c325 (without the Ngaro)		no empty site
E4-10_023	EMALE06	-	-	+	-	c028	c053	c023, c119	c138	A		no immediate repeats in flanking regions; downstream flanking region also present in E4-10_c119		gene/exon	hypothetical protein
RCC970_095	EMALE06	+	+	+	+	c029	c015	c069	c095	not determined	BVI_029, Cflag_015, E4-10_069	see BVI_029		no empty site
E4-10_001	EMALE07	-	-	+	-	c018	c093	c001	c027	GGTGT		repetitive block in downstream flanking region		inconclusive
BVI_005	EMALE08	+	-	-	-	c005	c018	c001		GGGCCTG		no immediate repeats in flanking regions		gene/exon	histidin-tRNA ligase
Identical colors in column A indicate homologous integration sites in different host strains.
Green shading in column C indicates the host strain where the EMALE listed in column A is found.

### Sheet: Table S3 Ngaro statistics
Ngaro ID	Host strain	Contig ID	Contig start	Contig end	Complement	Length (bp)	Ngaro type	Type species	Notes	Number in Fig. 5	Inside EMALE	EMALE ID	EMALE start	EMALE end	EMALE has TIRs	EMALE context of Ngaro integration	Annotation of EMALE gene at integration site
nBVI_007	BVI	BVI_c007	170426	174738	FALSE	4313	2b	FALSE		39	FALSE
nBVI_008	BVI	BVI_c008	153472	159494	FALSE	6023	2a	FALSE		36	TRUE	BVI_008A	142430	169249	TRUE	intergenic	between penton and MCP
nBVI_014	BVI	BVI_c014	388017	394879	TRUE	6863	4	FALSE		67	FALSE
nBVI_016	BVI	BVI_c016	4966	11350	FALSE	6385	1	FALSE		2	TRUE	BVI_016	1	22417	FALSE	gene	MV12
nBVI_020	BVI	BVI_c020	65056	71508	TRUE	6453	2a	FALSE		26	FALSE
nBVI_022	BVI	BVI_c022	133816	136659	FALSE	2844	1	FALSE	truncated	24	FALSE
nBVI_029	BVI	BVI_c029	15147	21532	TRUE	6386	1	FALSE		3	TRUE	BVI_029	6988	32987	TRUE	gene	MV19
nBVI_036	BVI	BVI_c036	356256	363113	TRUE	6858	4	FALSE		68	FALSE
nBVI_047	BVI	BVI_c047	290848	297012	FALSE	6165	3	FALSE		45	FALSE
nBVI_053	BVI	BVI_c053	755	7139	FALSE	6385	1	FALSE		4	TRUE	BVI_053	1	9629	FALSE	intergenic	between primase/helicase and integrase
nBVI_055A	BVI	BVI_c055	115607	121991	FALSE	6385	1	FALSE		5	TRUE	BVI_055A	107347	131335	TRUE	intergenic	between ATPase and gene of unknown function
nBVI_055B	BVI	BVI_c055	224624	230953	FALSE	6330	4	FALSE		69	FALSE
nBVI_062	BVI	BVI_c062	5292	11677	TRUE	6386	1	FALSE		6	TRUE	BVI_062	1	12019	FALSE	inconclusive
nBVI_069	BVI	BVI_c069	145151	151537	FALSE	6387	1	TRUE		7	TRUE	BVI_069	137258	164065	TRUE	intergenic	between MV14 and ATPase
nBVI_096	BVI	BVI_c096	14786	20688	FALSE	5903	1	FALSE		8	TRUE	BVI_096B	14172	40501	TRUE	inconclusive	either in gene MV19 or between MV19 and TIR
nBVI_108	BVI	BVI_c108	22222	29084	TRUE	6863	4	FALSE		70	FALSE
nBVI_113	BVI	BVI_c113	17399	23828	FALSE	6430	2a	TRUE		27	TRUE	BVI_113	13051	33310	FALSE	gene	pPolB
nBVI_114	BVI	BVI_c114	24893	31756	FALSE	6864	4	FALSE		71	FALSE
nBVI_115	BVI	BVI_c115	22003	30912	TRUE	8910	1	FALSE	truncated	1	TRUE	BVI_115	12368	30912	FALSE	inconclusive
nBVI_119	BVI	BVI_c119	13	5853	TRUE	5841	3	FALSE		46	FALSE
nBVI_126	BVI	BVI_c126	2522	8693	FALSE	6172	3	FALSE		47	FALSE
nBVI_129	BVI	BVI_c129	5507	11672	TRUE	6166	3	TRUE		48	FALSE
nBVI_134	BVI	BVI_c134	7090	11827	TRUE	4738	2b	FALSE		37	FALSE
nBVI_152	BVI	BVI_c152	8	6178	FALSE	6171	3	FALSE		49	TRUE	BVI_152	1	13700	FALSE	inconclusive
nBVI_160	BVI	BVI_c160	6165	12345	TRUE	6181	3	FALSE		50	FALSE
nCflag_008	Cflag	Cflag_c008	412695	414690	TRUE	1996	2b	FALSE	truncated	44	FALSE
nCflag_009	Cflag	Cflag_c009	542531	548552	FALSE	6022	2a	FALSE		28	TRUE	Cflag_009	537256	567261	FALSE	inconclusive
nCflag_010	Cflag	Cflag_c010	32448	39309	TRUE	6862	4	FALSE		72	FALSE
nCflag_015	Cflag	Cflag_c015	3578	9967	TRUE	6390	1	FALSE		9	TRUE	Cflag_015	1	21370	FALSE	gene	MV19
nCflag_040	Cflag	Cflag_c040	97044	103451	FALSE	6408	1	FALSE		10	TRUE	Cflag_040	85930	112695	TRUE	intergenic	between MV14 and gene of unknown function
nCflag_056	Cflag	Cflag_c056	12	6173	TRUE	6162	3	FALSE		51	FALSE
nCflag_071	Cflag	Cflag_c071	62616	65274	FALSE	2659	1	FALSE	truncated	25	FALSE
nCflag_100	Cflag	Cflag_c100	36411	42523	FALSE	6113	3	FALSE		52	FALSE
nCflag_109	Cflag	Cflag_c109	15541	21925	FALSE	6385	1	FALSE		11	TRUE	Cflag_109	1	22011	FALSE	TIR
nCflag_116	Cflag	Cflag_c116	40948	47448	FALSE	6501	4	FALSE		73	FALSE
nCflag_123	Cflag	Cflag_c123	7327	12059	FALSE	4733	2b	TRUE		38	FALSE
nCflag_131A	Cflag	Cflag_c131	31680	38052	TRUE	6373	1	FALSE		12	TRUE	Cflag_131	15173	47716	TRUE	intergenic	between primase/helicase and integrase
nCflag_131B	Cflag	Cflag_c131	38066	44436	FALSE	6371	1	FALSE		13	TRUE	Cflag_131	15173	47716	TRUE	intergenic	between primase/helicase and integrase
nCflag_131C	Cflag	Cflag_c131	12131	50857	TRUE	6183	4	FALSE	reconstructed, split by EMALE	74	FALSE
nCflag_136	Cflag	Cflag_c136	20903	26998	FALSE	6096	3	FALSE		53	FALSE
nCflag_151	Cflag	Cflag_c151	46405	52572	FALSE	6168	3	FALSE		54	TRUE	Cflag_151	35085	60260	TRUE	gene	MV19
nCflag_178	Cflag	Cflag_c178	26315	32485	FALSE	6171	3	FALSE		55	FALSE
nCflag_195	Cflag	Cflag_c195	7459	13630	TRUE	6172	3	FALSE		56	FALSE
nCflag_196	Cflag	Cflag_c196	9978	16655	FALSE	6678	4	FALSE		75	TRUE	Cflag_196	1	25900	FALSE	inconclusive
nCflag_214	Cflag	Cflag_c214	10612	17012	TRUE	6401	1	FALSE		14	TRUE	Cflag_214	8385	22723	FALSE	inconclusive
nCflag_235	Cflag	Cflag_c235	3407	10268	FALSE	6862	4	FALSE		76	FALSE
nCflag_239	Cflag	Cflag_c239	9031	15122	TRUE	6092	3	FALSE		57	FALSE
nE4-10_001A	E4-10	E410P_c001	114336	120786	FALSE	6451	2a	FALSE		29	TRUE	E4-10_001	114217	146948	TRUE	TIR
nE4-10_001B	E4-10	E410P_c001	136601	143051	TRUE	6451	2a	FALSE		30	TRUE	E4-10_001	114217	146948	TRUE	gene	primase/helicase
nE4-10_008	E4-10	E410P_c008	591177	595489	TRUE	4313	2b	FALSE		40	FALSE
nE4-10_099	E4-10	E410P_c099	6003	12862	TRUE	6860	4	FALSE		77	FALSE
nE4-10_101	E4-10	E410P_c101	71624	76384	TRUE	4761	2b	FALSE		41	FALSE
nE4-10_106	E4-10	E410P_c106	55813	62676	TRUE	6864	4	TRUE		78	FALSE
nE4-10_112	E4-10	E410P_c112	24839	31268	FALSE	6430	2a	FALSE		31	TRUE	E4-10_112	21986	48841	TRUE
nE4-10_160	E4-10	E410P_c160	1670	7835	FALSE	6166	3	FALSE		58	FALSE
nE4-10_161	E4-10	E410P_c161	5565	11946	FALSE	6382	1	FALSE		15	TRUE	E4-10_161	1	19532	FALSE	inconclusive
nE4-10_172	E4-10	E410P_c172	3	6171	FALSE	6169	3	FALSE		59	FALSE
nRCC970_009	RCC970	RCC970_c009	247628	253809	TRUE	6182	3	FALSE		60	FALSE
nRCC970_014	RCC970	RCC970_c014	190831	195142	TRUE	4312	2b	FALSE		42	FALSE
nRCC970_030	RCC970	RCC970_c030	230413	236356	FALSE	5944	1	FALSE		16	TRUE	RCC970_030	219152	236399	FALSE	inconclusive
nRCC970_083	RCC970	RCC970_c083	1	5707	FALSE	5707	1	FALSE		21	TRUE	N/A				inconclusive
nRCC970_084	RCC970	RCC970_c084	111412	112773	TRUE	1362	3	FALSE		66	FALSE
nRCC970_092A	RCC970	RCC970_c092	5441	12300	FALSE	6860	4	FALSE		79	FALSE
nRCC970_092B	RCC970	RCC970_c092	39240	44022	FALSE	4783	2b	FALSE		43	FALSE
nRCC970_114	RCC970	RCC970_c114	61634	67731	FALSE	6098	3	FALSE		61	FALSE
nRCC970_147	RCC970	RCC970_c147	68356	74565	TRUE	6210	1	FALSE	slightly truncated A repeat	17	TRUE	RCC970_147	64108	74565	FALSE	inconclusive
nRCC970_176	RCC970	RCC970_c176	48231	54402	FALSE	6172	3	FALSE		62	FALSE
nRCC970_177	RCC970	RCC970_c177	54298	59981	TRUE	5684	3	FALSE		63	FALSE
nRCC970_188	RCC970	RCC970_c188	48746	55132	TRUE	6387	1	FALSE		18	TRUE	RCC970_188	39577	55162	FALSE	inconclusive
nRCC970_197	RCC970	RCC970_c197	500	7190	FALSE	6691	4	FALSE		80	FALSE
nRCC970_199	RCC970	RCC970_c199	1014	6993	TRUE	5980	2a	FALSE		32	TRUE	N/A				likely TIR
nRCC970_246	RCC970	RCC970_c246	3489	9506	TRUE	6018	2a	FALSE		33	TRUE	RCC970_246	1	14904	FALSE	intergenic	between primase/helicase and gene of unknown function
nRCC970_276	RCC970	RCC970_c276	8468	14856	FALSE	6389	1	FALSE		19	TRUE	RCC970_276	1	22943	FALSE	gene	MV19
nRCC970_313	RCC970	RCC970_c313	734	7117	FALSE	6384	1	FALSE		20	TRUE	N/A				likely TIR
nRCC970_322	RCC970	RCC970_c322	7719	13885	TRUE	6167	3	FALSE		64	TRUE	RCC970_322	1	13885	FALSE	inconclusive
nRCC970_347	RCC970	RCC970_c347	2334	8775	FALSE	6442	2a	FALSE		34	TRUE	RCC970_347	1	8775	FALSE	inconclusive
nRCC970_359	RCC970	RCC970_c359	4579	10770	TRUE	6192	3	FALSE		65	FALSE
nRCC970_368	RCC970	RCC970_c368	3828	10260	FALSE	6433	2a	FALSE		35	FALSE
nRCC970_385	RCC970	RCC970_c385	2742	9026	TRUE	6285	1	FALSE		22	TRUE	RCC970_385	1	9026	FALSE	inconclusive
nRCC970_391	RCC970	RCC970_c391	4918	8405	TRUE	3488	1	FALSE	truncated	23	TRUE	RCC970_391	1628	8405	FALSE	inconclusive
